# On the discovery of ADRAM, an experience-dependent long noncoding RNA that drives fear extinction through a direct interaction with the chaperone protein 14-3-3

**DOI:** 10.1101/2021.08.01.454607

**Authors:** Xiang Li, Qiongyi Zhao, Ziqi Wang, Wei-Siang Liau, Dean Basic, Haobin Ren, Paul R. Marshall, Esmi L. Zajaczkowski, Laura J. Leighton, Sachithrani U. Madugalle, Mason Musgrove, Ambika Periyakaruppiah, Jichun Shi, Jianjian Zhang, John S. Mattick, Timothy R. Mercer, Wei Wei, Timothy W. Bredy

## Abstract

Long-noncoding RNA (lncRNA) comprise a new class of genes that have been assigned key roles in development and disease. Many lncRNAs are specifically transcribed in the brain where they regulate the expression of protein-coding genes that underpin neuronal function; however, their role in learning and memory remains largely unexplored. We used RNA Capture-Seq to identify a large population of lncRNAs that are expressed in the infralimbic cortex of adult male mice in response to fear-related learning, with 14.5% of these annotated in the GENCODE database as lncRNAs with no known function. We combined these data with cell-type-specific ATAC-seq on neurons that had been selectively activated by fear-extinction learning, and revealed 434 lncRNAs derived from enhancer regions in the vicinity of protein-coding genes. In particular, we discovered an experience-induced lncRNA called ADRAM that acts as both a scaffold and a combinatorial guide to recruit the brain-enriched chaperone protein 14-3-3 to the promoter of the memory-associated immediate early gene Nr4a2. This leads to the expulsion of histone deactylases 3 and 4, and the recruitment of the histone acetyltransferase creb binding protein, which drives learning-induced Nr4a2 expression. Knockdown of ADRAM disrupts this interaction, blocks the expression of Nr4a2, and ultimately impairs the formation of fear-extinction memory. This study expands the lexicon of experience-dependent lncRNA activity in the brain, highlights enhancer-derived RNAs (eRNAs) as key players in the epigenetic regulation of gene expression associated with fear extinction, and suggests eRNAs, such as ADRAM, may constitute viable targets in developing novel treatments for fear-related anxiety disorders.
