## Supplementary material for "On the discovery of ADRAM, an experience-dependent long noncoding RNA that drives fear extinction through a direct interaction with the chaperone protein 14-3-3": Suppl Table 1

### Sheet: lncRNA capture mapping_stats
sample_name	total_reads	mapped_reads	mapped_reads%	properly_paired_mapped_reads	properly_paired_mapped_reads%
EXT1	71047852	61452717	0.864948	59166360	0.832768
EXT2	83046050	72058207	0.86769	69459122	0.836393
EXT3	128242960	106754956	0.832443	102320898	0.797868
RC1	51453740	43760341	0.850479	42150762	0.819197
RC2	72515528	61451364	0.847424	59002262	0.81365
RC3	88420200	79923647	0.903907	77366752	0.87499
				6.82444e+07	0.829144

### Sheet: ATAC-seq mapping stats
sample_name	total_reads	mapped_reads	mapped_reads%	properly_paired_mapped_reads	properly_paired_mapped_reads%
Ep1	96531432	85394450	0.8846	83584478	0.8659
Ep3	86279346	74624667	0.8649	73146746	0.8478
Ep4	738438	638002	0.864	583256	0.7899	Drop due to very low sequencing yield
Rp1	99536200	88573941	0.8899	86829094	0.8723
Rp2	107395550	92327869	0.8597	90501540	0.8427
Rp3	114255276	99416626	0.8701	97590828	0.8541
				8.63305e+07	0.85656
