## Supplementary material for "On the discovery of ADRAM, an experience-dependent long noncoding RNA that drives fear extinction through a direct interaction with the chaperone protein 14-3-3": Suppl Table 5

### Sheet: PRIMER
Table S1-ADRAM primers
Name	Sequence (5'->3')
ChIRP F1	TGTCTGCCCGAGCTACTTTT
ChIRP R1	CCAAAGGACCAGACTTGGAA
ChIRP F2	TCCCGTAGATGAATGAAGATCA
ChIRP R2	TCAGAATCAAAACCGCAGAA
R-loop F1	GGGCCAACAAGTCCCTAAA
R-loop R1	GCGGGAGAGAAACTTCAATG
qADRAM F1	AGAAGCAGATCCCAATGCAG
qADRAM R1	GCAGTCTTCCTCTGGTTTGC
qMap1b F1	AGCATGCTTCACTCTCCAGT
qMap1b R1	GCAGGATTAGTTCGGCCTTG
qGm26559 F1	CTCATCTCATGGGCAAGCAC
qGm26559 R1	CCTTTGTGGCTGCAATCCTT
qSyn2 F1	ATCTCCTGTGGTCCCTGTTG
qSyn2 R1	TGCTCACACAACAGAACTGC
qGm17733 F1	GTTGTGTGGTGTTTGGAGCA
qGm17733 R1	GGGGATCTGGGCAAAGAGAT
qAgap2-F-1	CAGTCACGACCTCTGGTGG
qAgap2-R-1	CTGGGTGTAAGTCACTATTGTCC
qA730063M14Rik-F-1	CTATCCGTGCTGCAGTCAAA
qA730063M14Rik-R-1	ATTCACAACAAGCCCAAAGG
qSrsf9-F-1	CAACCTTCCGTCCGACGTG
qSrsf9-R-1	GGCCATAATCGTAACCGTTTCTT
qGm13830-F-2	GGTGACACACACCTGCAATC
qGm13830-R-2	TTTATAGCCCCATGCCTACG
qGm15492-F-1	CTGCCTCCCATCTGTAGGAA
qGm15492-R-1	CAATGCATGCTAGGAACTGG
qOgg1-F-1	CTGCCTAGCAGCATGAGACAT
qOgg1-R-1	CAGTGTCCATACTTGATCTGCC
qNR4A2 F	TGGGCTGCTCGACCACT
qNR4A2 R	TCGGAGCTGTATTCTCCCGA
qMalat1-F1	CATGGCGGAATTGCTGGTA
qMalat1-R1	CGTGCCAACAGCATAGCAGTA
qNeat1-F1	TGGCCCCTTTTGTTCATTAGC
qNeat1-R1	TGGAAGGCCATTGTTTCAGG
qMeg3-F1	TTGAAGCTTGGAAAGCCAGT
qMeg3-R1	CAGCCCATGGTATCACACAG
qPGK-F	TGCACGCTTCAAAAGCGCACG
qPGK-R	AAGTCCACCCTCATCACGACCC
NR4A2 shRNA	GGTTTACTACAAGCCCTCT
Control shRNA	GTCAGATTAGTCTTACCCC
ADRAM ASO1	mG*mG*mU*mG*mU*C*C*G*C*A*G*T*T*C*C*mU*mU*mU*mC*mU
ADRAM ASO 2	mU*mA*mA*mU*mC*C*C*A*A*C*A*C*G*T*G*mG*mC*mA*mG*mG
ADRAM ASO 3	mU*mC*mC*mU*mU*C*G*T*G*A*G*G*C*T*G*mA*mA*mC*mC*mA
ASO control	mG*mC*mG*mA*mC*T*A*T*A*C*G*C*G*C*A*mA*mU*mA*mU*mG
3C-Taq1 2 F1	CCGGTCCAATACACGTTACC
3C-Taq1 3 F1	CTCCTCTGCAAGTTCCAACC
3C-Taq1 6 F1	CCTTTCCTATCGAGCATCCA
3C-Taq1 2+9 R1	AACCAAACCAACCAACCAAA
3C-Taq1 10 R1	GCCAGTTGGGAAATGGATAA
3C-Taq1 2+12R1	GGCTAAACGAGCTGATGCTT
3C-Taq1 12 R1	CAGCCTGGCTTCAAATTCAT
3C-DpnII 2 F1	GGGCCAACAAGTCCCTAAAA
3C-DpnII 3 F1	AGCCCCACTGTCCTTTCTTT
3C-DpnII 4 F1	CCTGACGCGTGTCTTATTCA
3C-DpnII 5 F1	CTCTGGCCCCTAAGACACTG
3C-DpnII 6 F1	GGCAAACTGGCATAGTGACC
3C-DpnII 8 F1	GAAGCCGCATCTTTCTTCTG
3C-DpnII 17 R1	TCTACCCTGGGGCTCTTCTT
3C-DpnII 18 R1	GGCATGTGTAGCATTTGCAT
3C-DpnII 20 R1	TTCCCTTGCTTAGCAGCAGT
3C-DpnII 21 R1	GCCATTGAAGCATCCAAGAT
3C-DpnII 22 R1	GCTTGTACAACGTGGGGAGA
3C-GAPDH F1	ACAGTCCATGCCATCACTGCC
3C-GAPDH R1	GCCTGCTTCACCACCTTCTTG

### Sheet: Antibody
List of Antibodies
Name	HOST	Cat#	Company
H4K4me3	Rabbit	39915	Active motif
H3K27ac	Rabbit	39685	Active motif
CBP	Rabbit	ab10489	Abcam
S9.6	Rabbit	MABE1095	Merck
Gadd45a	Rabbit	4632	Cell Signaling
14-3-3 β/α	Rabbit	9636	Cell Signaling
NeuN-488	Rabbit	Ab190195	Abcam
Arc-647	Rabbit	BS-0385R-A647	Bioss
MAP2	Rabbit	ab32454	Abcam

### Sheet: ChIRP Probes
PROBE #	PROBE (5'-> 3')	PROBE POSITION *	PERCENT GC
1	tctgtaacctagctgaaaga	17	0.4
2	tgtcaatgctcactgcattg	119	0.45
3	atgaggtttcaggatgatcc	283	0.45
4	accattgttactctttgata	433	0.3
5	tcctaagcgccttttcaaaa	546	0.4
6	tttgaaatccttcgtgaggc	647	0.45
7	gtgccaaatattggcagaga	802	0.45
8	accagttgcttgatcaatca	904	0.4
