## Supplementary material for "On the discovery of ADRAM, an experience-dependent long noncoding RNA that drives fear extinction through a direct interaction with the chaperone protein 14-3-3": Suppl Table 3

### Sheet: GO
ONTOLOGY	ID	Description	GeneRatio	BgRatio	pvalue	p.adjust	qvalue	geneID	Count
CC	GO:0030659	cytoplasmic vesicle membrane	16/316	337/23271	1.67668e-05	0.00456878	0.00373584	Ap2b1/Kdelr2/Kdelr3/Klhl12/Rab8a/Rala/Sar1a/Sec23b/Sec31a/Sec61a1/Slc12a2/Sv2c/Syn2/Syt1/Trip11/Unc13b	16
CC	GO:0098984	neuron to neuron synapse	18/316	433/23271	2.97671e-05	0.00456878	0.00373584	Arc/Baiap2/Chrm1/Chrm3/Cpeb4/Eif4g2/Epha4/Grasp/Grik2/Lrfn5/Lrp8/Mpp2/Nectin1/Ppp2ca/Rab8a/Syn2/Syt1/Unc13b	18
CC	GO:0030127	COPII vesicle coat	4/316	14/23271	2.9992e-05	0.00456878	0.00373584	Klhl12/Sar1a/Sec23b/Sec31a	4
CC	GO:0012506	vesicle membrane	16/316	363/23271	4.12106e-05	0.00470831	0.00384994	Ap2b1/Kdelr2/Kdelr3/Klhl12/Rab8a/Rala/Sar1a/Sec23b/Sec31a/Sec61a1/Slc12a2/Sv2c/Syn2/Syt1/Trip11/Unc13b	16
CC	GO:0098687	chromosomal region	14/316	300/23271	6.77807e-05	0.0055494	0.00453769	Cenpt/Ctc1/Dctn1/Ercc1/Meaf6/Mis18a/Ncapg/Orc2/Ppp1r10/Ppp2ca/Rnf8/Sgo1/Upf1/Uvrag	14
CC	GO:0097060	synaptic membrane	18/316	470/23271	8.53668e-05	0.0055494	0.00453769	Arc/Baiap2/Cfl1/Chrm1/Chrm3/Cnr1/Epha4/Grasp/Grik2/Kcnj4/Lrfn5/Mpp2/Nectin1/Ntrk3/Rims4/Syt1/Tmub1/Unc13b	18
CC	GO:0030662	coated vesicle membrane	7/316	78/23271	9.22354e-05	0.0055494	0.00453769	Ap2b1/Kdelr2/Kdelr3/Klhl12/Sar1a/Sec23b/Sec31a	7
CC	GO:0030139	endocytic vesicle	11/316	200/23271	9.71449e-05	0.0055494	0.00453769	Ap2b1/Dab2ip/Fth1/Hyal2/Kif16b/Rab22a/Rab8a/Rala/Sec61a1/Unc13b/Uvrag	11
CC	GO:0098685	Schaffer collateral - CA1 synapse	8/316	113/23271	0.000157515	0.00707132	0.00578215	Baiap2/Chrm1/Epha4/Grasp/Mpp2/Pde4a/Syn2/Wnt7a	8
CC	GO:0012507	ER to Golgi transport vesicle membrane	4/316	21/23271	0.000166352	0.00707132	0.00578215	Klhl12/Sar1a/Sec23b/Sec31a	4
CC	GO:0030660	Golgi-associated vesicle membrane	6/316	61/23271	0.000177206	0.00707132	0.00578215	Kdelr2/Kdelr3/Klhl12/Sar1a/Sec23b/Sec31a	6
CC	GO:0035267	NuA4 histone acetyltransferase complex	4/316	22/23271	0.000201154	0.00707132	0.00578215	Ep400/Meaf6/Trrap/Yeats4	4
CC	GO:0043189	H4/H2A histone acetyltransferase complex	4/316	22/23271	0.000201154	0.00707132	0.00578215	Ep400/Meaf6/Trrap/Yeats4	4
CC	GO:0150034	distal axon	15/316	384/23271	0.000267136	0.00872008	0.00713032	Atp6v0d1/Brsk2/Cdk5r2/Cfl1/Chrm1/Chrm3/Cnr1/Crmp1/Epha4/Grik2/Hsp90aa1/Nectin1/Ppp2ca/Tshz3/Unc13b	15
CC	GO:0030135	coated vesicle	10/316	192/23271	0.000310643	0.00946425	0.00773882	Ap2b1/Gpr107/Hax1/Kdelr2/Kdelr3/Klhl12/Rab8a/Sar1a/Sec23b/Sec31a	10
CC	GO:0099572	postsynaptic specialization	16/316	439/23271	0.000363778	0.0103904	0.00849613	Arc/Baiap2/Chrm1/Chrm3/Cpeb4/Eif4g2/Epha4/Erbin/Grasp/Grik2/Lrfn5/Lrp8/Mpp2/Ppp2ca/Rab8a/Syn2	16
CC	GO:0014069	postsynaptic density	15/316	400/23271	0.000410667	0.0110397	0.00902704	Arc/Baiap2/Chrm1/Chrm3/Cpeb4/Eif4g2/Epha4/Grasp/Grik2/Lrfn5/Lrp8/Mpp2/Ppp2ca/Rab8a/Syn2	15
CC	GO:0032279	asymmetric synapse	15/316	405/23271	0.000467311	0.0112881	0.0092302	Arc/Baiap2/Chrm1/Chrm3/Cpeb4/Eif4g2/Epha4/Grasp/Grik2/Lrfn5/Lrp8/Mpp2/Ppp2ca/Rab8a/Syn2	15
CC	GO:0016607	nuclear speck	13/316	320/23271	0.00046931	0.0112881	0.0092302	Bmp2k/Cbll1/Cdc25c/Dhx15/Ep400/Erbin/Luc7l2/Nr4a2/Ogg1/Polr2d/Prpf3/Trip11/Usp36	13
CC	GO:0030120	vesicle coat	5/316	55/23271	0.000892696	0.0200828	0.0164215	Ap2b1/Klhl12/Sar1a/Sec23b/Sec31a	5
CC	GO:0030658	transport vesicle membrane	8/316	147/23271	0.000922843	0.0200828	0.0164215	Klhl12/Sar1a/Sec23b/Sec31a/Sv2c/Syn2/Syt1/Unc13b	8
BP	GO:0090114	COPII-coated vesicle budding	5/320	25/23328	1.99625e-05	0.0211242	0.0190262	Insig1/Klhl12/Sar1a/Sec23b/Sec31a	5
BP	GO:0033157	regulation of intracellular protein transport	13/320	232/23328	2.09448e-05	0.0211242	0.0190262	Chrm1/Ep300/Grasp/Hsp90aa1/Hyal2/Insig1/Kif3a/Mtcl1/Nutf2/Ppp2ca/Ptgs2/Sar1a/Tomm7	13
BP	GO:0090316	positive regulation of intracellular protein transport	10/320	144/23328	3.1096e-05	0.0211242	0.0190262	Chrm1/Ep300/Hsp90aa1/Hyal2/Kif3a/Mtcl1/Nutf2/Ptgs2/Sar1a/Tomm7	10
BP	GO:0090110	COPII-coated vesicle cargo loading	4/320	14/23328	3.12051e-05	0.0211242	0.0190262	Insig1/Sar1a/Sec23b/Sec31a	4
BP	GO:0050807	regulation of synapse organization	14/320	277/23328	3.19168e-05	0.0211242	0.0190262	Adgrb2/Arc/Asic2/Baiap2/Cfl1/Dab2ip/Dctn1/Epha4/Lrfn5/Lrp8/Nectin1/Ntrk3/Rims4/Wnt7a	14
BP	GO:0006281	DNA repair	19/320	481/23328	4.12793e-05	0.0211242	0.0190262	Ddb2/Dek/Endov/Ercc1/Etaa1/Foxm1/Herc2/Mus81/Ogg1/Rad54l/Rad9a/Rfc4/Rfc5/Rnf8/Supt16/Tfpt/Trrap/Upf1/Uvrag	19
BP	GO:0032388	positive regulation of intracellular transport	11/320	184/23328	5.02566e-05	0.0211242	0.0190262	Chrm1/Dync1h1/Ep300/Hsp90aa1/Hyal2/Kif3a/Mtcl1/Nutf2/Ptgs2/Sar1a/Tomm7	11
BP	GO:0050803	regulation of synapse structure or activity	14/320	289/23328	5.06121e-05	0.0211242	0.0190262	Adgrb2/Arc/Asic2/Baiap2/Cfl1/Dab2ip/Dctn1/Epha4/Lrfn5/Lrp8/Nectin1/Ntrk3/Rims4/Wnt7a	14
BP	GO:0099565	chemical synaptic transmission, postsynaptic	8/320	98/23328	6.19778e-05	0.0218002	0.019635	Baiap2/Grik2/Hcrt/Mpp2/Npas4/Tbc1d24/Unc13b/Wnt7a	8
BP	GO:0035459	vesicle cargo loading	4/320	17/23328	7.18185e-05	0.0218002	0.019635	Insig1/Sar1a/Sec23b/Sec31a	4
BP	GO:0043968	histone H2A acetylation	4/320	17/23328	7.18185e-05	0.0218002	0.019635	Ep400/Meaf6/Trrap/Yeats4	4
BP	GO:0048194	Golgi vesicle budding	5/320	34/23328	9.44922e-05	0.0262925	0.0236811	Insig1/Klhl12/Sar1a/Sec23b/Sec31a	5
BP	GO:1900006	positive regulation of dendrite development	8/320	109/23328	0.000131386	0.0337459	0.0303943	Baiap2/Cfl1/Dab2ip/Eif4g2/Epha4/Lrp8/Mapk6/Tbc1d24	8
CC	GO:0000775	chromosome, centromeric region	9/316	201/23271	0.00177764	0.0369264	0.0301944	Cenpt/Dctn1/Meaf6/Mis18a/Ncapg/Orc2/Ppp2ca/Sgo1/Uvrag	9
CC	GO:1905368	peptidase complex	6/316	95/23271	0.00188878	0.0375292	0.0306872	F7/Psma3/Psmc3/Psmd5/Spg7/Trrap	6
BP	GO:0060078	regulation of postsynaptic membrane potential	8/320	114/23328	0.000179419	0.0412646	0.0371662	Baiap2/Grik2/Hcrt/Mpp2/Npas4/Tbc1d24/Unc13b/Wnt7a	8
BP	GO:0006888	endoplasmic reticulum to Golgi vesicle-mediated transport	8/320	115/23328	0.000190572	0.0412646	0.0371662	Creb3l2/Insig1/Kdelr2/Kdelr3/Klhl12/Sar1a/Sec23b/Sec31a	8
BP	GO:0032386	regulation of intracellular transport	14/320	329/23328	0.000198318	0.0412646	0.0371662	Chrm1/Dync1h1/Ep300/Grasp/Hsp90aa1/Hyal2/Insig1/Kif3a/Mtcl1/Nutf2/Ppp2ca/Ptgs2/Sar1a/Tomm7	14
BP	GO:0060079	excitatory postsynaptic potential	7/320	88/23328	0.000210092	0.0412646	0.0371662	Baiap2/Grik2/Hcrt/Mpp2/Npas4/Tbc1d24/Wnt7a	7
BP	GO:0051403	stress-activated MAPK cascade	12/320	257/23328	0.000242822	0.0450434	0.0405697	Cdc42se1/Dab2ip/Dnaja1/Epha4/Foxm1/Grik2/Magi3/Map3k9/Traf3/Ulk4/Wnt7a/Zfp36l1	12
BP	GO:0046328	regulation of JNK cascade	10/320	186/23328	0.000261244	0.0459103	0.0413504	Cdc42se1/Dab2ip/Dnaja1/Epha4/Grik2/Magi3/Map3k9/Traf3/Ulk4/Wnt7a	10
